# Antennal transcriptome analysis and identification of candidate chemosensory genes of the harlequin ladybird beetle, *Harmonia axyridis* (Pallas) (Coleoptera: Coccinellidae)

**DOI:** 10.1101/2021.02.01.429221

**Authors:** Gabriele Rondoni, Alessandro Roman, Camille Meslin, Nicolas Montagné, Eric Conti, Emmanuelle Jacquin-Joly

## Abstract

In predatory ladybirds (Coleoptera: Coccinellidae), antennae are important for chemosensory reception used during food and mate location, and for finding a suitable oviposition habitat. Based on NextSeq 550 Illumina sequencing, we assembled the antennal transcriptome of mated *Harmonia axyridis* (Pallas) (Coleoptera: Coccinellidae) males and females and described the first chemosensory gene repertoire expressed in this species. We annotated candidate chemosensory sequences encoding 26 odorant receptors (including the coreceptor, Orco), 17 gustatory receptors, 27 ionotropic receptors, 31 odorant-binding proteins, 12 chemosensory proteins and 4 sensory neuron membrane proteins. Maximum-likelihood phylogenetic analyses allowed to assign candidate *H. axyridis* chemosensory genes to previously described groups in each of these families. Differential expression analysis between males and females revealed low variability between sexes, possibly reflecting the known absence of relevant sexual dimorphism in the structure of the antennae and in the distribution and abundance of the sensilla. However, we revealed significant differences in expression of three chemosensory genes, namely 2 male-biased odorant-binding proteins and 1 male-biased odorant receptor, suggesting their possible involvement in pheromone detection. Our data pave the way for improving the understanding of the molecular basis of chemosensory reception in Coccinellidae.

**Summary:** The predatory harlequin ladybird *Harmonia axyridis* (Pallas) (Coleoptera: Coccinellidae) has been widely released for classical and augmentative biological control programs of insect herbivores and is now distributed worldwide. Because of its invasive behavior and the threat it can pose to local biodiversity, this ladybird has been adopted as a model species for invasive biocontrol predators. A huge existing literature is available on this species. However, little is known about the mechanisms underlying *H. axyridis* smell and taste, even though these senses are important in this ladybird for courtship, mating and for locating suitable habitats for feeding and oviposition. Here we describe the first chemosensory gene repertoire that is expressed in the antennae of male and female *H. axyridis*. Our findings would likely represent the basis for future functional studies aiming at increasing the efficacy of *H. axyridis* in biological control or at reducing its populations in those areas where the ladybird has become a matter of concern due to its invasiveness.
