## Supplemental tables and figures for "Antennal transcriptome analysis and identification of candidate chemosensory genes of the harlequin ladybird beetle, *Harmonia axyridis* (Pallas) (Coleoptera: Coccinellidae)": Table_S11_Sequences.xlsx

### Sheet: Table_S11
Table S11: Amino acid sequences of Harmonia axyridis chemosensory proteins identified in this study
Name	Sequence
HaxyOrco	MLNMHFKPQGLVADLMPNIRLMQFFGHFILNYHDDNSGALHTLRLGYCCINLFFVLLQFGLNIVNMVLQRNDVNDLAANTVTVLFFLHCVTKFTYSAIRMKLYYRTLGIWNQSNSHPLFIESNNRFHAISLKKMRTLLICVCSFTAFCALAWTSITFVGPSNHTIKDPENENETITEELPRLLVRAWYPWDTMSGMTYYITVAFQMYYVAFSMFQANLSDTLFCSWLIFACEQLQHLKEIMKPLMELSATLDTYVPKSSDLFRASSQTRDHINDYDNNMKNEELNLKTIYDAKKELGAHIRSGALQSFGIGGGNVGPNGLTKKQELLVRSAIKYWVERHKHVVRLVTSIGDAYGVALLLHMLTATIMLTILAYQATKIDGLNVYAASTLGYLIYALAQV…
HaxyOR2	WVKEIYQYLYHSLCVLYFYLITYIFNLTILKLLYLVTKHENVQEMFEQTKVSLASTFDETTKAIGFKSLESWKKWFEIFIVLNIVVTVQVALESMMERKPFIMSYMENENADDLVYCVLIIAINLIFMISTITTVLGYESSFIYFIAYSVSEMRMIKLALLNCQLITRKDRIQFGHILNQHVHVLNFLQIVNSSYSFILLCQYLTSLVAVCFALFLMTLDGMPPDIDHITRYGNLSVTYLLQLAILCIAGDILTDECSGLGDIMFHKDWDDISIHENAMAVEMIIRKTQKSTALSIGGFTKLSLESFGEPPLFLQVLKSAMSFLTFMQAVYKEKSEN
HaxyOR3	MKYQHPLIRYIILFLHLTGFNPLKNDFFSLLRAMWTSLAYMMLMILMLLELFLNFQGYITIIRVSLFPVLLAVPVKVYLVTFRRKNIREMILKTEHTLVKLCPDLERDNGEANTNLVYKFFKLYCLGYFFTVLQMMVQAFFTKTPIVLTYKESELTDIYWSLVYMVDFNFLVFVPLFVIGYNWLFLFFSTHVVSEMKTLNAAFGDTRYAGDSEYLKILVDHHNRILSIANDMNLNYSPVLLMDYTLNCLSFCFSLYCMMMDGFPPDSEHLMRYGIIAINFVVNVALCSYAGDAITEQCEKIAMNFFYEALRKPMNKRTKFECFMIIGRSQKKASISIGGLLDLNMEVFYLTLGKCLSLLTFIQTLREIGSYPTD
HaxyOR4	MSNSDLFRYLHNVFSYFGLRKSVKTKGFKAISYQAYAFTMKLIVILASISFISNIFYMNRLSTEVFSNYIGATCTTTITAIKIIICEVNKIPNQFDRVFLKEGEMHRLKGTHLRKILSTTSEPILRAFLIYMSAVIMTNISFMGLCGYLRYTHTKQHKEPFHPFEMLLPFDRDQYYTITLVVYVVTESVTAFMAYTMDMALLVFIIFHILRLKCLQHVLKHFKHYVGNDVFQDTDYRKITYKETASFWRNCISEHQDIISDVEMLDKQMSQLFFIDFFLRTIQMAGFCLGGIRAQEFMKKFFGFGCLMCSSSQLTILYWYGEVLSTESVGISDAIYESEWYDADTEIRKTMLIMMRRSQRCLVLTVGKFEKVALKTVLRILKSIYTCMSILIQRQ
HaxyOR5	TMEKTKLLKIFEKLLLFSGCFKLKKTTIFRTYRNILHIYFVFMFLCYCLEFVSHTEDVEEFAFILGTCLLLFKGVILIVITRSAKYNSLIEEIFEYEEYISKEAPQPLKKEYVIIAEQQKPVMMYSLLIPLNIVTSYILAVFFIMRYGSINDDNRPIMVKVWIPFLDPEKHYIVANLYYSFMTTVLGIIEIALDCMILYPIVYFIFRINMLKYVLQNPEEFVEDKRMQSKEYKFHELMVKCISEHQSIIRTIQDFNNMMKHYLLFDFSLHALQISGVFFFIAKNMLNSNNFLNYVYALSLLIQLFILYWYGQKLLD
HaxyOR6	MAKNEFNKILRLINISGFGPTKTSCISMLKLFWSISICLITLFLLLLELIYNFEGMETMIRTMEMLPVLLVVLSEMCFLVRRKKKLQSLIAKTQFTLEDFYPKEINEIGARDMKFVSKSLKIYISFIGLTIIQLNVKAYLYRLPFILTYKEKDMSTIYWAVVFFVDMNNILIMSVIYNGCNCFFLYFVGHIVSEMKMLNKAFLELDFDINSRKFRILIDYHKHLLSIVDDFNDIYSSVTFGIYILNFFSLCFTLFCCTLDGFPPNMENIARYGNTAIVFAFVLASFCYSGELLTQQFEYLAHIIFYRMLNQSFGDRKLKFTCFMIIGRSRKKNCIHIGGFWDLNLETYFSTMMKVMSFITFLQTMKQ
HaxyOR7	YFNKLRSFRGFTHYKEMDPETSHIFEFERKLLIFSGFYLIKPTKYIFLFYISRLINWGFNFLLLVSSMFLVILEEVEITILTSCWLMSVTQAAFLLKLLIFYMKRYDLRDIETFLTREPSFHIQSYFKKKAIERYLKSCRTMFVTYRTFCCITCLGYALCPYFDKEHLLVLPGYIPWDIIKYNFVTNILQTFTISSSAYINSSLDTLAVALFTVGTVHLEIINENLREFDYTRSEDEVSKEFKSIIMYHQNVIIFIRKVEKLFGYGLFFQFAASVGVICMTGFQLLVIDTFSIEFAMLTSYFMCMMTQVYILTKSGQIITIQSHELVRSVYMSNWYESTPKVRKMIFIFMERCKKPIVCTAGNFFTLSLATLITIIKSSYSYYAVLRSIYIKNSESP
HaxyOR8	MRHLRRSSNRINFFRFSQVSMVLCGMWPLQLDNPYLQHAYEAYRLLMRFEVIGSLLLCGPITVPYAFFIDKSLFSETLSYEIQYITLLLKVWVFESEAARNLLTESLNIEQRMEASRVPENLKILRKNKRINFKLSIIYSLMISSAFIMFCYALLFQTETSWKEVERNLNGTQILKSVKRQPIVFTLPYMSGAWFYAGMAAQTLGVIFVILYSIATQSIFFSYVTFTVAQIQALKYSLKEFESNVDYSIDPNREHCIMQSLKRNTITHQELIKYVKFLDGFLKYPILFDFAFYSLQIGATVSKILSEIKHSEYSAVLFHINYLCFNYLGLHFNYTSAYEIISESSSLSMAIYESKWYKQDVNVRKNYIMMMRQMRHPLCLHIGPLYAMSNEILILIIKA…
HaxyOR9	SSENDMYEFLGNNILLLKYSGLWVMEKYSRNNAYHIYSIFVSTFFIFMDTLCMVLQLQNISVNLETSSSYLTILSIKVMGCVKLTMFMKNKELICAIIKSLNSNSFRWKTKRQRKIMETSFYSHKIAFRTFSAAGYISCLLFLLLPLVIGQGKTLPFDAWYPYSYEYTPWYIITYVHQSLSSLIISSGHIGVDTFSAGLMAAVSCQCEILADSIMSLDQSITDFDDFFRRNAQHHREILILAKRLNKLFSFYAFAQMSLCVLLFCTAMFRLSVVEPGGPEFFTVLLFISAISVQLFLYCWFGNEVTVQSSKLHLAAFHCDWIGSPISFQKKLIFFMRKSIEPIKIYALHFFPLSIMSFSMIMKHSWSYFAVLQQMHNRESTH
HaxyOR10	MFQISELYNKKDDSVSDILATIRMTLIFFFSNKVASIVTLLTRLSSLAWTVLELIYFIFNPSIEFLWDYGFSFFALFYVYLIIWVHYLQKDYRDEMESMIDEQFWNFKCCGSEFYEYLETRALAAKKLARVQFLLALTCGLLFWPFESDRRDLFFILEFTSSYCKPFHRYYRYMFFSSLSWGTTIVLTYVNIYTFYNIHLDFQYQLLIKHMKNIDMGFETDIFSVTYQEEIERRLNICCSHLQKLTKFRQIFSTLLCWILFFVFWIGLGVSMFLAYLLIVMNNRENVIALGFLWFMVAEMSVYLSFLGQRYVDMAEDFCHTLSECNWYQWNNSNKKTFLILLMYSQNYKKFSTRGLMAYDISLMIMMLQKTFSALTFFRAVRRRNKME
HaxyOR11	MYKEPSDLVAIKRTSLLWYESKIRIHVSYTYIIQNKWFYRIEKYMMDNFRQISSRGTTIEKSIMKIMKRGKYIGFMQIILTFMGTIAILPINSDRTGILYIIMLIRRANVPQAIEIVNYIHFALVHYFGFQVTYCYSNTMLYFVLHLHIQYVLLIEDCRRLETDLDLSKFSDGDLDQYHAIIEKRLSSILSYYHIIDRYQVFIADLFRRPMFFVVWFGLFTLMFTSYLLLKVDLGPDVLLVFIVWISIIEVALHFVVYGQIYVDQRDALWSVLTDFQWFNWNNRNKRTYQMFLNHVNKARVIIAGGLIPFDATFLIWFGRKTVSTVAFLSTMEEINSSK
HaxyOR12	MNFPKNHLELESDSSEPFRQVQSSMEMFGIWAEKRTTKHSIFRASYIIICIMFNVSCCMGFYHQLKTKKIPLICSNFAMLLVGGYGSVAILILNRKAFNVWLTDMFQREKFLNNNPNDKLKQIYRSALEITWPKAIFQLNKWSILVAEIMLAGVFLIYTSSKLNVEEECVASEECSMIYIGYYYSPWDVDVHYWLANIENITFGVFCCAVVYWRDMYLTCFMCYLRCKLEVVSYVVGHLDEFIACGLSRTEYSSEIDHILKQCIQEHQNIFQEFLSLHKYLSKIFCAMLLVNTLVIVNTTVIIFQEDNTSSFAIFVYCGAFYGCTHLYLMLSQSEELTLKSLQLADSIYSSNWYEMEVKHQKIFYIMLLRAQKPFALSCGDLFPANLNTFMKTMKTVYT…
HaxyOR13	FESFVMSRIIKESFDPNFKLLKLFALYPPDKNFCSRKTFRTYAFTHQFFVTIGFPFLGIFQLMIQDDMDMYRVVDSLFVLSQLSLFPFKHLPFLLYNESLDALVGKLQCESFINILPQQKKIIDDSIRMCRLIFKVLFWMCVGCCLFYTLRPVYLNILIPTQIWWPVKIEAPDSTARYVAWFYCLYCGNHGVIATSAIDPFISGLIIHATGQVKILKDNLRFAGIRAEHEVSTLPEERRTLMKKKLINEKLLQCASHYNDIIEFSRGIQHLLSTAVFIQIGGSSVVICMMCYSLTLVDLYSVTGISFTVYIASMLVQIFVYCFFGNDLIVESNGITEAIYMSDWYTYNNSSKKILILIMERAKKPLVQSAGNVSVLSLQLFVMVLKHAYSLMAVLQSL
HaxyOR14	MKNSKFFSFIHSFILISGFNTLWYNTGWKGKLIKVYCVVSRLIFIVQMVLVNLYIKKVANMEDWKDLFFFMASTLTSNVSLYKSFLFDSKTMKNLIKEAFLHDNSVQKSHYKIKEDLEKHGNVCTKFLMIYITIFLCILFSLYAGCVILYLMSLKCDGYIEVCERSLVWPSLSIFSLETHYGLSLFVHGIGMTYLGVFVLTSNVTLASLCIFPTFKLKHLQNVLANFQYYAEISSKSLNISLREAEYYVVRECIIEHQKIISQFGKLKKNTQTLFLVDFITRALQTAPYLVILMASDGHIDYVLIMTISCMAFVLFELLMIYWFAQMIVDESINIGTSISLSNWYESDTKTLKLIHLLMVRSNRHLALKVGPFYEMDLQVFLKIFKGMYSVVMIFQRNT
HaxyOR15	SSLELDMEKSEIAQYIDINLKIMTVLGYVEPLKLRKDQKVLYRCYTIFVTFGLCLLDVLSGINQVFIENDIEKVTNILFVFLAKVILLIKLFPIQKNQKKILEIIHKHRPEFSPEDEEQRKIFKKAVLFQKNVTILFHLMGIVATLTMCFFPFFDPGMSGRLPLSAWYPFKVTEAPMYPIIFTYQTVCLLFMSLADVATDMLISGLLMVASNQLEMLRSQIVTIRKCALENFEKGDIKDLDAGMHKGLVTSIKHYNCILEFVDEVK
HaxyOR16	LLKNVIVLSGFNSLWHKDSWKGKMIQIYCRIAAAIFFGKLILLNLYSIEVFRDVRKNWREIAFFLASTLTIDTTVQKFFILRTDAMQKLFKEAFDHDYWVRNTPHEGIRKALKPLREEAYKITIVQVLLFCTCFVCFCGATIFFYLIGRRCDLADAQRQCQRVLPWATMNFLSIERQFGISMLLHAIGISIIEIYVVSSNVARFAICVFPTFRLKHLNHILANFDYYGRLMSARENIPVRDGEYYVVRECVIEHQKVISDFSQLKSNTKILFFMDFLTMTIQLAPYPVIIMGTKKIDHIYFFALTCLIFAFSDLFIIYWSANYIVEESEAVQSSVFLSNWHEADIRTKKMLLMMMIRSNRRLALKVGPLYEMDLNIFLRIVKGMYTMITVFRKRTLNL
HaxyOR17	FNIQVLVIGISKYKMRKKVAENSSAVWSLRLCGLWYPEKKNILLYNMYSWYSRIYFLMYVAHVSSMVTHVCLTCRDVESFAASTYVLSIKVIAVYKRIYISAGISLARKLIYILDDDQFQPKDANQEKIEKKLFNSWRITANTLLFGVFNTVLFLILSPFIDGISKMRLPFGAWYPFQQENQGVVTYTILYAFQSLGTMFAGCTNVGTDVFISQILNNISMQCNLMSDTAENLYEFSAKDLDMSEPTREQILKNMNRTLISCIKQHKAILEYSKEVEKFFNLGLIGQFVACCMIICMNMLRLSLLDEQGGEFVALLIYHVIICITLLSYCWHGNEVSVSSEKIPISAYNCPWFECSVEFQKNFAFFIMRTQKPISILTLNFFPVSLAVFLFIMRSSYSF…
HaxyOR18	MNSKPFETVKCLLHLFGIWEEGGYPKHYARKITFVVIYIIFNTTCFLGFYSEIFNGNLEVICSKMAMLTVGGYASTVILVHNKETYQKWLDQLFKNEQFMYNHPNPKIRRVHRSTIKTIWPALLFKMNQWALGTAVIIFVIMIFVFINKLKHIDECSVEEDCNMVLMGYYYFPWDTNKYYWLANMEDAVFGGLCGIFAITRDMFLASYICYLICRLRLLSYIVRNLKEFAVEEIDSFKKFDEKIDYLLRLCVREHQDIIREFFVLRENSSKMFLVMLIVHAPAVANITLTIFKGDSTSTFALFVYCAAFYGCTHLYLILSLSEQLSSECLFLAESIHFLKWYEMNVKHQKILKFILMRAQKPFVLTCGALFPANLSVFTKTMRAIYTILNAFINLSQ
HaxyOR19	MKDFRIFSILGITITLLRISGLWRDDRKYFSKKIYTLYSLWVLLFFLVLDYAAVALAIFYCQGDLEKLSKQICYCTQRSITMVQTIFFLRKRDVLKTIMQQLDSEIVQPKTAEYKMIIVNSLKSHFFITRSYFWFCICTLIGFLALPVLFAEKRFPFDVWPPLQFLGSPWFEIVYVHQCIATFLNHFIHSSVDILCSGLMAIIGSQCDFLKAKLENFQPLQR
HaxyOR20	MTSSEFDFNLTLRKNIILLQFVGLWSSGHKSFSKRTYVTYSLIMIIFFTLLDQFSMIMNISASAGDMEQFSSFLTVLSQKTIAVVKLIFFLINMNTNQLLMDQLNCEHFKSINARQFQLMEKSMKIFNTLFKFFFSMCTLTVTMFLMSPILLNQRKMPFEQWYPYSYESSPWFEITYLHQIIGTFLNSCTNVGVDTFSVGLMVVLGSQCELLEDKFLNFHELVEKNNLPIEGASGDENLNYDEIFCKLVQHHQQILLFSKRLNKMFNYYTFIQIALCILLFCTAMYRLSIVNFDNFDFLPILAFIGTISVQLFLYCWFGNEVNHKSSKLHLAAYKSDWVGSPISFQKKLCVFMRRTKEPIQIYALSFFPLNTVTFTSVMRSSWSIFLLLRQVNE
HaxyOR21	QYHAIIERRLASILSYYQIVDRYQVLCGDLFRRPMFLVIWFGLIALMFTSYLLAKVDLGPDIILVFMVWLSIIEIALHYVIYGQIFRDQRNELWDVLMDCQWFNWNNRNKRTYQMFLNHVNEERLMKPGGLIILDSTFIIWFGRKTVSAVAFLSTIEEVNASK
HaxyOR22	DKNDPSRENYFNLVRTCVLEHQAIIRDRQIFNSIMMFITLCDFLFHSTQIAGFLVSVVASETVSNAVNIFNLACTTFVFFQLLIVYWHGQIMIEESGTISTAIFQGDWDEADQKTKKILITMMTRSVKPLSLTVGPFFVVNLELFLKITKTVYSITTLFFKTRDE
HaxyOR23	SFLAVIMHQQQESSVEFRQIKQACHRFGIWTDQSNSRFKWNRYAFIIVFIIFHICGILGFINESRSGSLTVVCSNLVVLLLGGYASCSLIVLNTDDFHSWIADMFQNEAYMNRHPNKKMQEIHQKNIKKVWPYFLIWVTGWSITVAISVFSVVIFYHILSKGDQKEECIRNENCRMLFMGYYYFPWDAESHYWLSNIENILFAIVNGIMNHNKDMIFSCFICYLRCKLKTLSDVIKNVDGFIEYVDEDLVRSEKMGILIKDCVIEHQNILLQFIKLKEFLSVLLFFMLVSHAPVLVNTALILWQGERLTPFAICIYCGTVYGCGHLFLILWLSEHLSIESVQLAESIYFYNWYELDVKYQKILLLMLIRAQNPIVLSCGALCSANLGTFMKTMKTIYTM…
HaxyOR24	KLIAEYYGDIIYCINELNHSLGYTMTVSYTTTKLLFPMSGYIVLMLRYEETPALVILFLTEVVLCTMGQNWEDEHEKLMVSVSNLPWYLMTPKERKEYLLLLGTLQNPIHLIAQPFVYINNETLLSEIRNTYSILTFLSRTT
HaxyOR25	NLFTAFLVVVALFASFYFNVKMNMSKEVLIKSFSVLILVPFFFYLFIIVGQMPRDESENLYRDLCNCPWFLWNKSNKSLYLMFLMNTKDPLVLSSLNLVLDE
HaxyOR26	PLELLNENTLKQIVLLGNITKLICTVNMVLATAAALGFIAAPEYFNEKTYLSVWIQEQFPNYSNFMLPVVHWTSLPVALVMAGSSVAWAYAGMNGIFQIQILKEMINTVPKTTLPQKLRRDSQLYQAIVRQKLIICVMAHGIMVRFQNIACELLEPPLMMFSMGSVILGGSLMLEYLSNQEQNLGDQYAMYIGILCFALAGMISAVLYLIIGQAVKDESEGCNYLLRQLPWYDMNQENRKIFSIFPLKTEKPIALANSLVQVDYFLLMRICKALYS
HaxyGR1	FLQLLNMIITFGWTFIDVFIVYASINFSEKLVQLDKQVCLTIEKKIECPLVWRTLRENYTSLLHLFSDFNENLNDIILVSFTSNIFFLLTQIFSWMRTITNGNGELVVQHTYFFFSISLLTSRTAFVCYYGASIQEESSNLVNTLVTTPSNIYNEEVERFIVQVNTSPMILSGCKYFYITRSLILKIAGSIVTYELVMIQFTSNIYKNKV
HaxyGR2	MAETNRWKVVISEQMFHYVQPIVVISRVVGLSPVKYQKIGQHYILSISYLYVAYSYLFGIILAVSAITGLVRDLKATPEYSLRIKDTKGSYVVCCDLGLMILIVILGIFISPFKIDKFFLILDSLNEVHLRLPASDKKNQRRSSFVISLVSYFIFISVLTYDFIGWVIQTRGKPSSINLWHNIPVYILYVVSWTQEICYWHMTYFVKLCVMAFNEDLSLYVQVKEKLPNVKLSSNNSVVPGEGIKHSVFSLDNMGRNSEGNFLKRNVLTTDKAKILIHVHRILFGAVNLINEWYGLPLLLILLSCFLQLIGTPYFMLSNTSEKAMVFSILEVVWLFTHTSRLLIIVEASYRCVIEYDKINYLLCQHLENDYDYGTMHKLKVLALQINTCKVKFSTCGIA…
HaxyGR3	RKSEESTGKRHACRIYFPPTNHSAMRFIKLIGELVKKGRQNGDKNCIQNCLKNTLILAQIFGLMPVSGITAGKIESVRFLWVSFRTVYALLRIIGALFFIVLQILRMQAYGGSSLGEYRLLTFYICGFSSAVNFLLLARKWPMIMRKWHFLEFSFNEYGWPKNLNMTINSFLTLYLFAAFVEHLLEDIHKISLIQTCSLDFPSSVEIFLKHFILQDVFNIINYTFIGGILLEVMTLLLTFSWTFIDIFIILISWCLAERFCQITQRVKFLMRTRVSDEKKWEKVRTDYSRLCKLCRLLDHELSFIILQSFASNMFFILTQLFNSFQYKAYLMENVYFCFSFFTVILRMFFVCVIAGKIYEESSKPLAILSEAPTEIYNFQIQRFAEYIHWNNISLTGRR…
HaxyGR4	RDNDVRRLKFRWKSIMVVHSIFLMTSGLFISMACIPWILKKLSMQTLSNFMFFFRGFLTGFMFFRLAQKWPKFLRSVERVEVILSDYPPSKNIKRQLQIFSAVVLFHALVEHCLVQLNLFIKSVLEQDGDILLGFKRFFVHYSYGYMFDLVPYTLIGGLWIQYTNVNLTFSWTFLDLFICSTSTIIASKIYQITCKVKHLIKKEINMETDWKIAREDFNEIFHIFKEYNKIVNPLLVLSFTVNIYFLLVQLFGAMKYPFTPTSFLYYILSFGLLVIRLMSVSIGGAKIHEESQKLTTLLATVPSFLYNEEIKRFLVHLRICPTILSVDDYFHASKRTMLKIFGALVAYEVILIQFDKELIT
HaxyGR5	WNFSVRTSRMLLLISVLCFCTVVTREAVAAPALAKTHQYVKPLPGLIPVYIRPDNTPLEDINPDLAEAFEFYEAKHGRLNFGRSSKSKEDDKIDIAEVNLPEEDNHIAPPKEHKETVINLNDLSLGVPVAIALPEVPESTFIHIQKIPRRHSS
HaxyGR6	ICFPRSNTSLNMVDSKIIISAPVFEYLKPTIFFMRVFGLAPISYHQIKKYYVVERSKKYIFYSYAFGIILSFVTVLGLVNDAVSENSLRMNLPNNKLVVISDIGIIVCSVLFGILVSPYKLNQLLNLLQCFHKINSIMNESKNQLKKEKRVVLTIALTVYTIFLLVFTLDIYSWMDRFKRKEDGARYFKNYFSFYIMYLAVMSQEISYCNFTYYVKKRIIGLNSAIQQEINRKPDVFLQKTDVKKTPDSKLLIGSEGDVLENYILTGKTYSTINELTPQKISNFIRVHAEIYTSVNYINDCFGYPLLFIMTSCLLHLVITPFLFITGNNYRPLFICLQILWISVHIGRLFIIVEPTHRCLEEYEKTNPLVVHLLSKVENKE
HaxyGR7	MLKKIYKTISDMKTGPQIFLPKPMTTKKSNYFHNSVKFIIVIAQYFGFFPILGLSSGSWRNVNFKWWSAINVYSMVILFGAIMQSIISFCFLVSTRNFQRFNNIVFYIRGSLTCYLFIRLARSWPDLMKEFAKVESVLRHYPLTRVNITRKLRIISICIFAVAAFEYICSQIGNFLKAVNCGKNREGGVIEFYFTTIEHPQAFNIFPYSIFIAIIFQLLTIIMTFGWNFLDAFVILVSIAFSSKLIQFEEKINFLKNQRIDSVKIWKHIREDYSLLCHLFKKFN
HaxyGR8	FITNVFFILWQLFSSLTMVQTGLLQAYYVLSLFLLISRISFVCISGAQFYNESLHIISALTTSNSAIYNEEIERFIVEVDAAPLILSGGNFFHITKGLILELAGAIVTYELVLIQFSNQMLD
HaxyGR9	MMPKRKTRVHDQLRKGEYVDEKKVTPNWKQRVKAGLLMMSSFLFILYQGSLAVAATILMVQLMCYKEILTICYTINKNPSLPKFRMTAWYFFIVWNYTLLGETFGEQFKSVFEKDRYLSFIFDHSRFKGCCLYFAGIVMFVINLAGKYDIKRFRLLAILHVLLVVITLPTYLLVKCSLEGMVWAVIPLASVILNDIFAYVFGKVMGRTPLIHLSPNKTREGFLGGIVGTIISTIALSHFLSRYNHFICPTEYNESSGIIEINPNCTPSLLFVPTEYNIMPGFSMKMLPFHLDSFYIALFASSIAPFAGFFASGFKRAFNIKDFSDTIPGHGGILDRFDCQFLMAIFVYVYMSTFLKTSKFKKLYGKVMHLSDRDQLVFYDMLKSVLEDQNML
HaxyGR10	VEIQAGFYIRPRLNGRPLVNTLTIIYSCHSANKRAGKLRYNCKQLEKKFNPLSYEAKELKFLSMHLEYRSMFSCAGFFNVNSYTLLNIINIISTYLVIIIQFNLGTNRSPIEGT
HaxyGR11	LNKSKKFDEYIYSIIFIVFLVPHFWIPFVGWGVAHEVCDYKNSWGTFQLSYFKVTGKNLQFPRLSILIVIISSGCLIVAITFLLTLSALLEGFTLYHMTAYIHIITMINMNCALWYINCRAIGNASTAFADSFEQDVDEKCPAYLLAHYRVLWLSLSELLQKLGNAYARTYSTYCLFMMANITVSTYGFTSEILEH
HaxyGR12	MQLADLANLYGKELYIRDISKWLRGSARAQGILKRSELDAKNVEILEEHDQFYRDHKLLLTLFRGLAVMPVQRATGKITFSWTSNAMIYAYFFYIFTTILVFMVGYERFDILLNKSK
HaxyGR13	TSEILEHGVSFSFKEIGLLVDTTYCLTLLYIFCDCSHASSQAISYRVQTALLSITLGNVDKTCAKEIDLFLIAIKMNPPKVSLKGYTIVNRELLTSSLATIAIYLVVLLQFKISLVNSGSSV
HaxyGR14	CMKAHYLLYRVTVKANNVFGVILIFSSLIQFTTIAFAICFCYYRVTTKPVATSVWLLWAVLRLFELMRKAYTVHLLRNEANKCIYIVQKLLMLSWSARITQRLNIFVLQLSHCKVRFTACGLFDVDGSLVFTIIAA
HaxyGR15	LWMLLARITRDCGNSSGHTLIFLSLYLFLIITLTIYGLFSQIQGGFELKDIGLTITAVFAVALLYFICDEAHYASNCVKVHFQKRLLLVELTWMNEDAQQEINMFLRATEMNPTNMSLVGFFDVNRNLFKSLLATMV
HaxyGR16	SIYLRRYNYGVSKNILPLVKKLEKITGALYSYVVYGYIAFSLMNHKAYEECNMVKHGEGDTRLFFCGVYSTTWYPIYLDFPPVKHIFLVWQVLELAYYIPKVSTAMVIFYGSVALIEQRIDDLKDFLRDTKITNANANEVNSRLKFAVMKYEEISEKETWSLYLY
HaxyGR17	ETVGFIMSPAQNVLVVVMVGLLEYQAVMDKNILAAFQLVIWLAIQFISCLSGQILENASLSITECVYDMKWYDMHPSLRNTFKILQGQAQQTMYFKIQPLITMN
HaxyIR25a.7	EKYSAMVENFENPHIFVDATLAGSTSEAMKAFSAAMGLPTITTCFGHDYDLREWRKLNDYQKKYLIQVLPPNDVIHSLIRRIVLRQNITNAAILFDESVVLLHKFKSILVNTGISFS
HaxyIR1	DDMGEFKTCEEFYKNSTAIIREDINLLEELKKDKPIEPTCGKIKFIANGFSHVDFVMSVTLMTISNNSLVHRKELGIWIAGLNNSIIPTDGNEPKSLNAYSIFRVVALENKPMIFKDENHTSGYNGYCIDLLNELAKRMEFKYIITSVDGGGKPDKEGNWDGLIGDLVNNNADIGIGLYVTAYGEDVIDFTIPIFDLVGMNILMKVVPLPNDLFKFIHVFDNE
HaxyIR21a	LVFVFLLIFPIYGANWNTHSKKRSLQLIPDIDQNERLKSFFAAENSQDFDIPSSLIDLIMNLSTKYLEKCTPILLYDMKPNENIEDIFINDLLRRFNLPRIHGDAQGKSSRNSNLFRYNHTCKVFILFVEDVMDTNMILGPQNKNQVIVVTKSSQWRVHKYLSERSSQKIVNLLVISKSEMVVEDGEQTPYVLYTHKLYIDAIASSKHVVLTSWMNGRFTRPNITLFPKKMSEGFAGHRFTISLAHFPPFVIKRTVDVNDNIVWDGLEVRLIKILAKTFNFTTDFIEAPNSDDLVSADDVVEFIKAGRANLGISGIFVSNEIAKIVDISNMYHQDCAAFITLTSTALPRYRAIMGPFHWTVWLSLTLIYLFAIFPLNFSHKHTLKPLLKNPEEIGNMFW…
HaxyIR25a.1	PLSDEYFKIWEVMQNTGFPNTLEEAIARVKNSTSSSEGFAFVGPSITLDYAVLTNCDLMVVGEEFSLKPLAFAVPSGSPLRKYLDEHIKDMTDEGFCEVLKKKWWSNNPERMICPEEVDTADGMSIHTMGGIFFLLFAGIFIAGIILAMDYWLLKMNIIAPAKNTNKKTEILKVKGYIK
HaxyIR25a.2	MKFLLVLFYIASSHNAQDSQKIFVLYVNEKDNTIAEKGVEVALAYIKDNPKLGVEVDLTTIWSNRTDAVELLDPLCKTYDDMVKASKPPHLVFDTTVTGLSSETVKSVSAALGLPTITASYGQDGDLVKWRKIDDDEKKYFIQINPPTDIIPQIIREIVERQNITNAAIMYDNNFVMGHKYKTLLQNIATRNIITAIDKNKLETQIQKLSKMEILNFFILGSLVTIKDVLTLASRNSLLVKTFAWHAITVDEGDITCDCSEGRVLFIKPVIDPMFEERIKQIKKTYQFDNAPLITAIFYFDLALQSFLTIKTMLQKGQWPESMNEYLTCDGFNGTNNPKRTDLDLLTAFRKENTESPTYGPFAVISNGKSSIQFLMEIFLTSFSRNMVESSVSIGTWDA…
HaxyIR25a.3	PKTMDEVLERIRRSTSSTDGFLFLGDATDCRYLVLTNCDLQTVGEEFSTKPYAIAVPEGSPLKRRLDFAIMELIERGTLQQLKTKWWDRNPDRKLCETENRLDGIGLPNMG
HaxyIR25a.4	MKTLFVLFIYFLQQCLTQSLQNIRVLYVNEEGNEVAEASVDVALTYIKKNNKLGINAEVTKVSGNRTDSTGLLESLCKVYNGMLEKNEPPHLVLDTTMTDLASETVKSFTQALALPTISSSFGQEGDLRQWRNIDDDEKKYLVQICPPADLIPEIIRKIVLQQNITNAAILFDHTFVMDHKYKSLLQNVATRHLISEIDTAKIEAQLQRLRSLDLVNFFILGTIDSIKLVLDAAQKNSYLNRKFAWHAITQDLGELKCNIKNGTILFVKPLVNANYQNRLGQIKTSYQLTAKPEIAAAFYFDFTLHALLTVRNMISDGSWQKTNATNFITCDDYDGKNAPKRIGLDLENALKKELQENQEPPTYGPFEIISNGISQMEFDMTMSLVDVRDGEPDKTTPL…
HaxyIR25a.5	DLMDKIGNLAKFEYEVILATNNEFGHMDENGHWNGLIKDLMDKKADIGLGPISVMEERESVIDFTVPYYDLVGITILMKIPYVPTSLFKFLGVLEDEVWYCIIAAYFFTSFLLWIFDRMSPMSYRNNPEKYENDNDNRDFTLKECLWFCMTSLTPQGGGEAPKNSSGRLAAGAWWLFGFIIISSYTANLAAFLTVSRLETPIESLDDLAKQY
HaxyIR25a.6	KRVRDSPSSSEGFAYLGDGTDIKYLEMTNCDLKPVGEEFSRKPYALALPEGSSLKNQLNTAILMLLNMRELEHLKEKWWNKNPNKIVCDEQDNQSDGISIQNIGGVFIIIFVGIGISLVTLAFEYWWIKCRKPSEVTAIEVLSRSENERH
HaxyIR2	IISFYILMTIVQFAFNRLNSKGGYAFYDEFFKLYSSSVSAPIRVAQTEEYSKKIFYICWFLFWLILNASFSSKLLENLIQTKYYFPIDSLETLNEVKLEVCILKDLEFSLKGYGGRVMTCEDCADCLNRTAHQKDLVTVRNTDLVDFYKSKYYVNSLGDPLIFALKEKYFAIYNVMIFRKNHPIFRRFNEILRRMISSGII
HaxyIR3	RIYSKMHLQDIFWYFLPLVPVKLIQTPPDVYKNISIFMSIPTAAFECLETVIKETFRYTDRSLISLTVTGNQGEIEDLQNKVIRYLNKEGNATLKLLGEPPHPEFQSSTICFKESSLTNSETCRKNFVPKESTNFFVIIAGNLETLDSSLHSAFNSTTFNPFAEFLLYWSHPVGLSLTELFSLLWKYHMLKVIVIEHDLESDNLGVHVLQLKLLGPGLCLKKSRFVSTGSCKNPGHQTRLRALLRSRIPRTFKNCTIEAIAMKYEPFVINEEKGIEIKLLKEMGRHNNITFSINVTKDAKDWGDKVNGTWNGNFAEIISTLKVGIGNVGPEADRLEDFDFTYSYKSPILVWVVPIAGNVKKWRVLTIIFAPLLWSIIFAVFILLAGLIVTFSRYFGDNP…
HaxyIR40a.1	EDGVKLVKDARNVALIAGRETLIFDIQRFEYGNFHLSEKLNTAYSAIALQLGCPFIEEFNKILLAIFEAGIITKLTQNEYEKLGKQKRDISSENEKVTTQRNQKYNKRLLEVNEDDDNLQPITIKMV
HaxyIR40a.2	FVQYENDSVKVVGGRDDKILDLLASKLNFRYQYIDPPERTQGNAISKTGRFKGVLGMIWRKEADIFIGDVALTEERSNFVEFSFITQADSGAFVTHAPRKLNEAVALLRPFKLEVWPPIIITFIIVGPMLYSTLVLSNSWQSKIGLGSQKRLFFDSAWFTITILMKQTGKEPN
HaxyIR4	EICFIFDGPSFLDETSLISSRTSFTFGIDIYQYTNMISFCSKVIISSTSSNGTKIHNFIEKNINTTQAKVLVFTEKNFEGDTNQLFKISWERNMNIFIVENIQNRIEIMEPEAEKLVKNITIFSAMSNNIVFSCYPTNPTCFLNHSFESSLWTPELMLEKLNRRFKVSASAHPPYFERDGDGYKGIDYELVKLMIPTLPISFRIFPDKPQSDQSVNYETLVEFLNTANDGDLSVGGLWLTNDFPSTHPYAKQCNTFLVHRPSLLPDSTFVFQYFQLPLWLSYFGILFLMALLLKFSYLFYLVDNSFDYCLLLILHYVANLGIPRFPDRRQFYVRYVLIVWIVYCLLMTTYFCVGLTVTLRFPRFTQSINNWNDMVDLKIKWIENSEFYRDRISDWGTYD…
HaxyIR56e.1	MSYGGGPYSQGPYSQQPPYPGQQGYPPYPQQGYPGGYPAGPPPGQPGFNVPPQQQQPYEAQDMYGGTETGYKEPEMAAFEFNDSSIRRGFIRKVYAILMCQLAISLSFIAWFVYDKKTTLYVQSHSWLVILAFVATFITLIALSCCGDLRRKAPHNFIFLGIFTLAQSFILAVISSKYNTDIVFMAVGITTLICLGLTLFAFQTKYDFTMIGGFLLVCCLILLMLGLVAIFFPGKTIRMVYASVGALLFSVYLIYDTQLMMGGEHKYSISPEEYVFAALNLYMDIINIFIYILTIIGNAKD
HaxyIR64a.1	MIFLSFLLLIKFTFGFEPSLINNFCELKHTSMVTIFTCASSRDNVKLFKKIWTSNIRTTVVVMSFDSASQITRDLVLRQRMALVMDGECENSRYYLEALSQQGLFYENYFWLIETQSVDKLVVLFQNSSLFINADILVAVGNSMDKIGRDIYEVYNPSNRHGGSLKISKVGSYEPERGFNISWIGEKYWRRKNMTGLTFKSAIVTPKPEEDLDAYLANEKNREINSMHRFQSVTIRHCKDFYNFSLNMQRTNSWGYKQANGKFDGLVSLLENNIIDFGSSPLLFKEDRLPFVDYSYGNWKLRSAFIFKKPKKVADSYTIFLRPLDIKVWILILIFMGIIFINLRISFGMGSVLFSHDPRVESSWSILVLFIIGAFCQQGATCFPLSFSSRIMSIFVFIF…
HaxyIR68a.1	LVSLPKLPSGWSLRILTGWYWLYSLLVVVAYRSSLTAILARPVPRVTIDTLQELIESKLATGGWGEINREFFQTALDPTIHEIGKTFEIVNSSEEAIDRVADGKFAFYENTYFLKEAIVKRQVRFQANRLQSNSTKNTKTKNNIVREDRSLHIMDDCVINMPVSIGLQKNSPIKPRFDKHIRTVLEAGLIKKWLDDAMQQILNVEVQTVEETMAIMSMRKFSGALVVLIVGYILSLLIFTSELLYFNFVFKRNPNYNKYSRSIVKKSE
HaxyIR68a.2	NDDLHSWIFDQQWFQNFKAFISFITIFVEEYDDLLSPQDEIQEALAMANEVGCQMYIILLANGLQCTRFLRFGERYRMLDTRVKFILLYDSRLFDKDLYYLWKRIVNVVFIREYEGLYKDVGKKNNPWFELITVPFPSPINAVLVPKRLDIYSRGKFRKGTDLFREKTIDLKNQTLKIVTFSHTPGTRKNLVNFDSSNLTNDDYDFFGAEVEILKTVSKAMNFRYEIYEPENADIELWGRKGIETKYSGIIGEMVYTHADIALGDLYYIPPILNLMDLSIPYNTECLTFVTPEALTDNSWKTLILPFSSFMWLGVLLCLALSAVSFYWIS
HaxyIR75q.1	VAILQMGVMSQQGSDTELKSVSGRIAFVSTLITFMFLYTAYSGMIVALLQSTSNMITTLDDLLYSGIELGVENLSYVVLHTDKATEKVRREIYLKKLQPKGDKHKMSLNEGVEKMRTEFFAFHTESTSAYKVIGDTFQESEKCKLQEISYATIIEPWIIATKNHSYKELMRVGFAHMREQGFYSAQRRRIFNEKPECTNKAGSFVSAGLIDTYAAFILFGVGFSLAVVIFLAEIIT
HaxyIR75q.2	ICEIRIEYKMFLRLAIILIFTSVYLTGVFSNDADFIVDFLKIQENIAYVDMYVEPQQSRHMKNITKALSSNYFKSIINTDVRAFLVPSNNAFITLKIVYLNSDKSEEIIIEAERLGMLKSPYTWMFFGSISDLQPHDHYFRVDSRIFICEKVSSGYSVSAIYKENEEVKQYKLNSIGSWNHNDGFVHYKPLNIYRDRRNLKKTNFTLSYIFNSPITYKTVFDYRMTHIDSSPRFTYLITHILISIFNITPKYIIQTSYGSPIPNSKKYTGIIGDVQSGRAVMGATPVFFLGSRVHVVEYIAPNTKSYLNFYFKSPPLSYVSNIFVKPFNEYVWYSCFILIGLTLATMFTISKWEWTDPYFRRHIKRMPDATKPAISDVAILQLGVISQQGSDTELKSSS…
HaxyIR75q.3	LSIILMLCISNLFFINCEQLEKINFLRDFLKVGGAASHINVILCWENNDLINLSNMVYNEGSKLRINNNGTYFLHHPLDAEVQVNIIDSRCSETKMILHRATNLGLLKKPFRWIIFGNIEEIEAIKFHPLVDSNFFIVEKTNGNLVVTAIYKLSKNSTEFKHNKIADWNKRNSFQSFEPLSIYGSRRNLNGTMFTFNFWASSPITYKTVSEYRYTYIDPSIRFTYAITELLTAIINVTRSYLIHNSTSYAQFMVMLQEIRDGKATMGAMPFFFLGDRLPWLDYIAPNTRSYLFFIFRAPPLSYVTNIFTRPFQQNVWYASFLLSALTFLVMYIIVKWEWKDDYFRRKIETSHDVLRPSADNVAILQMGVMSQQGSDTELKSVSGRIAFVSTLITFMFLY…
HaxyIR75s	GDSSMISVFPCNKKADLECTPQVVNWSSSLNFFKSPLRWLFLHTSSTNITTLFHNVSILSDSDVTLAERSENASFSLKKIYRYRITTDIIEEPMAVWNPDDHFLFDPNFEENRHRRRKNAQGNTLTSSIVITHNGSLHHLTDKREKHIDSIAKVNYVLVK
HaxyIR76b	MLIELFLSGLCLNATCLDEQIADSVSLRKTRMEKLAAEIKGEHLYVTTVTNDRLSGINSTGGTGIAFELLEILRKKFEFNYTVVWPHQNTYGDEKEGVVKMLMNGEVNISVAFMPVISHFREKVHYSPSLDVGEWLVLMKRPTESATGTGLLAPFTFPVWILIMVSLFVVGPIIYVIVQIRVRFCSDDDEPYSFPVCFWFVYGALLKQGSTLSPIADSTRLLFATWWIFITVLTAFYTANLTAFLTLSDFTLPITDPDSIGKMKLKWVTNKGNVVQEVIKLTSLPTENKIYEEYEEIKTNLGPRASYPNETDADIMNTYVTNDNMMFIRERPIVEYDIYDDYKLKVKNGVKEDKRCTYVLTKFHVFTASRAFAYSRQFKYYELFNDALQHLVEAGVIKF…
HaxyIR8a.1	VVLIFEDKTYLDQLLFSWIDTKRMRLVVSEKLDSTVAKKLKKIRPIPNSFALVADTPNMIQLFRKASEEGLVTLPERWNLVFTDFEHKNFDRTLIYGKPINLLTLDEKVCCSLITTTSSCSCPRTFNLQKKFLEGILEEIQQVFLKLKNEGYQVSDSVECEEGFFNQDLSRKFDKLIHDVLKNS
HaxyIR8a.2	DGIRIAAGKTVKSVKPYYRIGITHALPWSYKEADDDGNYFWTGYCVDFAYKLAHDMQFDFEFVEPEEGTFGEKVNGKWNGVVGDLYRGETDMAITALIMTADREEVIDFIPPYYEQTGISIV
HaxyIR8a.3	TNHQRSRKKSVLKAATCAVTKNMIASIVSIYIFSISLIFMANCESQTPSVVKLLLLREEDQSEIIDWIENALGDLKTPQISFEYSTIQVADKDEDDTIRSEVCGVLSNNISLILDITWSGMSNIEALSKKLNVPYLRLDLSLNPFLVLLDEYLDFRNSTDVVLVFEDKTYLDQLLFSWIDTKRMRLVVSEKLDSTVAKKLKKIRPIPNSFALVADTPNMIQLFRKASDEGLVSLPERWNLVFTDFEHKNFDRTLIYGKPINLLTLDEKVCCSLITTTSSCSCPRMFNLQKKFLEGILEEIQQVFLKLKNEGYQVSDSVECEEGFFNQDLSRKFDKLIHDVLKNSDRFFEDRGMIRVKIRGNVEVGTKMSSEVVASFNDDDGIRIAAGKTVKSVRPYYRI…
HaxyIR93a	LIYRFVIFFPMVFPLYNLLIYVFIVMCNRTDSSAFPIPDNSMLAIVVDEEFVTTEFKNAKATIEDFEKIVTQLNIKENHIRIGYYTSMGFKFKRDISGILAITSCKNTWKVYDRADGEFIPFIALSEVDCPRLPAGKAINIPLTKLGEEMSQILLDLRTSTIFKWKSVVLIYDSSMARDMVSRITASLTDDLPITTQSTALSLIKLNDTQFNGKKNSLVDQLTSISKKKTELNFLVVTHRRVVEKVMAAAELTNLVNTETQWLYAIPDTSRSVKKNMKKLRKSLREGGNVAVIYNNTETNSGCIGGLLCHFRTLVGAFSTALYETMRNELDLADQVSGEEWEAIRPTKSERRTYLLEKVLGYLRKNGKCDNCTNWIFRAADSWGNNFNADANDTSIQLG…
HaxyOBP1	IWCASFTSEDLDTDMRYIKICNLSSPISLRAMNEVLINKKLAKGESSNFKCFLHCLFTKYGWMDEDGGFLVHDIKKTLEDADIEIASLEYILYKCTALESIDRCERSFTFTECFWKKMSQVQPQEDQLFYNMDDNINKKR
HaxyOBP2	MFFVKCISFFVIFKLVILTVQCTRNCAEENGLDNDVFQKLHDKTYMNPSPAELCALKCMYEKGETLDSEGYSTTKFQGAIDGSRKLSDAQKEEFKQCVVQATPVKKCNDVAAFTHCIFKYLMS
HaxyOBP3	MFTKLLVIYTFVFICCIQALGNFNLEECMKATGVKVTPNTLKQLHDANKGGNFDINSIPDEMLCLPKCVLEKKGIIDSTGNILVEKLENDQMLERIPNKKAFLECMGKIKGVSTCEDVKKILECRVLSQK
HaxyOBP4	VILIGVKMIMKTFAGLVVISIAIYYVESAKLSFAHRNPPHLDCREHTKYITEEQVNQLNKGFYPDSPVIRQHILCIWKEKGVMNESGNLQPEVIKTKLGSLLPQNDQAKQQVQGCIVKKSNPAETAYAFYQCVSPLLAKYINC
HaxyOBP5	FFSANMKYFFVLFFFFCVFSARALKIDFNHRDPRHKQCVGHNFGQGQINLLNRGDLVDPNCPEYSRHLMCIWKQMGVMNEDGILDKGVITEKIDEFSNSNQDDIKTAQNCIVQKKTPQKTANDFYNCIHHLVKKYNS
HaxyOBP6	MLAENINLLLVIGVIGMVLGYPNEEAIVDCVVDSGVDRNDLKNLNWDQLETFPEKTKCFMKCIIEKEHIFDHEGNVNMENVEKNVEELGIEASQRDEFKSCVQKTKHVKTCEDTIPILQCFVQFSPKAKN
HaxyOBP7	SVLFSENKTKMFKALVFLCLVALAVAKEASKCETKFNIVDDDWKAVNADDSKPTERHLCFFKCVYEDEGSVNSDGVLNADKLVENVHKWKPLTDDAKNSIKECVKSLGPVKTCNDVSPSYQCVQNALAKQKKGTA
HaxyOBP8	KMLYFHISTLFAVLVTISNCYGDERKGREKAKIIFKECLDANGFTEEKFLASKKEYMNPQKLGDAPKEFLCVKKCIHEKKGYLKDGKIDMSEYKKHITFFNFLKTPEEYQKCLEQIDVKECEDYKKIWKCEFDVGSSYLKECSSKLKLNNDNTTQASEGRTPRNKKKFHCVLKCALEDKGVINNDGKISMSEAAKDMFIISKVTDKDSYFNCLKGLEIKECDDIAKIWSCKKKQS
HaxyOBP9	HIKMRSFLLSAVFLLSVCCVFSTKVDFHHGDTPHKDCSNHHSHFSHDKIEKMNRGEPMETTDKESGQHVLCILKERKIVSEDGIVNKDVLKTRLAKFFGEGNEDVQKGVDCLVQKSDQIDTAIAFYNCVAPYVKKHNA
HaxyOBP10	MLSHKFILLIFSICFVLYYSNAAFSEKQLASAKKMITNICKPRANATDEDLEGMRSGIFSRPAMCFINCVLVSNKWQNKDNTFNMAGASATMKMLPEEYHAEGDRVIETCKDAAKTLDDKCVSAMEIGKCFYENSDSMRKFLS
HaxyOBP11	MFKFIVLVAVAVVSVNGFSQELKQKFLEKLNKEGHECAAEVGASEDDVNELKDHKFPSRHEGECLIFCLHKRFNMMHDDGTINTEGAIQMMKPLKEDDPELYEKFMSIGRHCTEDVKTQDDKCKYATELVQCAVKKGREMGMDESIFE
HaxyOBP12	MKFLLVIGVLPAVLNALSLEELTARADITHKNCFQSTNANMDTVAKIRSHDFSEDDSVVREQISCYSQEVGYMNSKGEINQEFMRRRVSPLINFAENDNEKKFSECTRPRDEVVPVDLFITRLLKCLYSNFPSVMFL
HaxyOBP13	MHSVAKKVELTLIMKIVLVILFVASVWTGSKGYTPDEWKDFMRNLEAECQKETGVEYAKVLKAKEDESIDKSDKLLLKFVYCVSKTAGFVDDETNLNRDTMKMHLQNFGVSDDDLTKSFQVCSKKTETDIQIQVALFYECFHRYLPLKMKNN
HaxyOBP14	IIQRFIQVFVKIFSSTLKMQGLLFSAILCAALSLAKSELSADFKEKFMAKMESVGEKCAAETGAPQEDIAKIITKEIPTTHEGRCMLFCGHREFHIQKPDGSVEVESAIASLDMFKAEDEDIYNKLVQVYKTCAQVPVIADPCEYAVALSECGVHEA
HaxyOBP15	MNFITFVLTVLLFACVASAEDCASKFNVTAEDWKELKKDTAHPSEKILCMLKCEYESDGALNPDKTIIAEKLVKKITAWKHLDEPIKAELKECVQKVKVPLNTCANMKPYFDCVRTAE
HaxyOBP16	MKSRNVFIFLSVFTCVISADVDRELIVAECAQQNGLSEEDLEKWINYQKNSEEKFLCFMLCCHQKDRSLDMDGKWDQKFLSQHLNDMYLINNTLKTQVMECFANIPPIRTCLDMKLIEKCIPAMKESAKSFVGGTAKLLLDWGMVLSPRVWSSRKEGRIFRVDGIRNCPDEYGINQQDIENFTKNPSEPSEKMLCYLKCSSENDDLIFEDGTLNMNFLKELIDRMDDMKEEEKNSVEECLSKVPPVKSCSDFLPFAKCVQNMNLF
HaxyOBP17	TCVGEVGVDEALITKAQNGDFAEDEKLMCYSKCLLDQMAIVDENGIVDPEAAVAVLPADMQAEAGPAVRKCSKLRGSSPCSNVFEVMKCWYTESPATYFLP
HaxyOBP18	MYGKILFVVAVCAIGVLGEANKTRKCNIPPTAPKRIEKVINQCQDEIKVAILAEALQAASVINSNKRSKRETFTAEEKRIAGCLLHCVYRKMKAVNDKGFPTVEGLVSLYTEGIEDKEYILATLQSVNVCLAKAQKEFITTPQSLEVQGKTCEIAYDVFDCVSEKIGEYCGQTP
HaxyOBP19	MRYSILFFLVMSSLSFCMADPKADWQKKRQKVQETCQKNSKIDPKIVEDIKTNGQFHDPDKKVKDFFYCLEVYHEFIDLQGNLQLETVKKHLKAVGVSDEKINEVTKRCAIKDKVKDTSLMAVAYFQCYARHLPRDVLVI
HaxyOBP20	MKVFVLLVLSAYILIENEAAMTDAQLKAALKLLRNVCQPKNKATNEQIEAMHKGDWNQDKNGMCYMHCVLNMYKLIKKDNTLDYEVGMSTIEAQAPDSIKATAIHSLNSCKDAAKTTSDKCIAAFEIAHCLYLDNPPVRVLKSEE
HaxyOBP21	MFKFLFLVACALVAVNAVSEQLKNEFIEKMTNIGGQCAKEVGANEEDIAELLAHKAPSRHEGECMIFCFHKHLGLMNEDGTFSKEGGLKALEPVKADDPKLYEKLVSIGKMCQEEVAKDDDKCKYATQLTVCGVKKG
HaxyOBP22	MFRFLVVACVAVVAVNGLSQELKEKFMERLETVGGECAAEVGANEDDIAELIAHKMPSRHEGECMIFCFYKHFDMMHADGSLHAEGAIKMMEPLKADDPDLYEKLMTIGKACAEEVSSLDDKCKYATLLAQCGVKKGKEMGLDESLFE
HaxyOBP23	MKFLVVAACVLLTVQALTDEQREKIKEHSPACAASVEMNQEAIENAKKGTFADDDKFKKYLFCMSKKIGSQNEAGEIQKDVIKQKATVELKDEIIKKCAIVVDTPQHRASDIAKCYYANDPKHFSLV
HaxyOBP24	AACLKETDGKVKPEDLKALKDATLENLDDISEDVLCVSKCALEKRKVLVDDKIDVDKMMTDKMLMENILKKEDFSECLKKIDAIKQCGDIKEFMKCKILFTKD
HaxyOBP25	SSLKVLSVFVALIVALHADDDHEKHFAMFKECAEENGLKMDGFKRGERPVGPPSNEMMCTVKCTMEKEGILSGGKILIEEFKKDPKLTKHVPADKMDAALECLKGVEVSDCSDMKKVMDCTHDMKF
HaxyOBP26	MNKVVLFGLVATALCAVAAYEFASDDFNEYLADELDYYSTMDVPIPKLRFRRDEEAVSDKCRYRRKRLCCAETSMEELHEKEKEIKRECFKQVLGKEKEHRMDPFKCENIEKHKRDMICVMQCVGQKNDVLDSDGDVRDAEFADFVKQSFSKDPWFAEFQDTIIETCIDEAKNATEIRDTEDKS
HaxyOBP27	FTIEKLGKMGILIFLNSLTFLSLVVASSLDPEMVKKIHGECFEISHLPRDSLDKIRAVQVDLTDLAVKEHLFCYTKKVGFVNDAGILNDDLIKKRLALQIKDENKVEEYAKICNAPKKEGEEVNYFAAKVVACYYNSFPGIVIM
HaxyOBP28	VLTTSSRKKLRLNHIMKIIFMIIVAVSVWSSSNGLNSKEWADLARTLKEECKKQTGIEDVRMQKVHQTVVDKSDILLLKYVQCVAMNGGFVDENGNINVDVMKQHFRNLEIPEDVITESTQNCVKKPEDILLKIVYYYECYREYLPSRVFAV
HaxyOBP29	MMGSVLKNLIIMGLCAVVAAAPTNSGETSAESNIRIAKECYGKHDLSKEVVLQFHENPDDPPKKMLCYMKCFLERKGLINDDGSINIDYNSREISGEDVQEDSDEDSSGSDEYDSLEEDLSCLTRLKPIKNCSDMRGVLKCLPNVLRNSNE
HaxyOBP30	MTKILSLFLFFLIVYHAEALECGMRSMVDNDMKKAISSCLTKNKTMKDMYDFSNSPSEDNGTSIVEHNQETNRMDQSNSTAPSQETRKRKARSTASMKFNRQVIVTTTTTQPEIETEATTTESFPQEDNCIIQCILSRLELTNQKGFPEQEKITNILTKNAKGREVIDFLRDSTENCFQKIKEDSSNNPCTFSLELVRCLADEGKSNCGDWPVGDISLFD
HaxyOBP31	MFFVQAISYSTILVLFMVTSHVRTDSSEEEEKLMVKCMEEASVTKEEVKVFRTDKISDKILCFMKCRFESEGMFDENGVIIKEMLQEGYDDFGWNDEQKIKADECIDNMKPAKECGDLADFFSCLPVINYGELIK
HaxyCSP1	SEYSSIKMRVLCIYSILICVVLVRAQDKYTTKFGNINLDEVLKNERLLNAYYKCLLDGTGCTPEGEELRKILPDAIQTGCVKCTDEQRAGAKRVASYLIKEKKTWWEELVGKYDPDKTYRLKFQDQLKAEGLVL
HaxyCSP2	MKAFLFQVFLFGSLAVLVHSATRPAVSDDAIDTTLNDKRYVGRLLKCALGEVPCDPTGRRLKSLAPLVLRGACTQCTPQEKRQIQKVLAYVQKNYPKEWNKILQQYAG
HaxyCSP3	MKYTAVIFVFFGLVCLSRSATYEDKYDKIDLDAIIKNERLFKNYVNCLLDKGPCRQDGLELKNNLSDALQTDCTKCTAAQKDGSRKIIRHLIQNKREWWNELEVKYDPKKIYVTKYAAELKKEGIVL
HaxyCSP4	MNILSAVVLLTCVAYVVSQESTYTSKYDNIDIDRILGNDRILTSYIKCMLDQGSCTPEGRELKKTLPDALKRGCDKCNPKQKDVAEKVVRHLTQKRPKDWEKLVQKYDPQGAYRKKFEEFRLQAEKNGKLSV
HaxyCSP5	SSYIKQLKMNNIFVICFIALFGFVLCRPDEKYTSKYDNVDVDEILKSERLLNNYYNCIMTGEACTPDGKELRMNMPDALKTGCSKCTDKQKGMSKKVVNFLLEKKPDMYKKLEDKFDPEGTYRMKYKAELEAEGIKLSRK
HaxyCSP6	MKFVILLGLLVVYFWAFTEAEEYKSQYDDLDVDEILRSKRLLKNYVDCLLDKGRCPPPAQELKEHLDDALKTECKKCSEKQKKVGTKVINFMIENHPDMFHLLEARYDPEGVYMAKWKEMKKNTDETKA
HaxyCSP7	MKVPVLAAVLALVFASLLTSMECQLAGNSYVDKQLLCALDKGPCDRLGRQVRDSLPEIIGNQCQNCTPKQLANAQRIAAYVQSKYPYVWNELVDKYGKKQR
HaxyCSP8	MKNMIALFVWILFHSVLSEEPNKYTSMYDNIDLQEVVHNERLLKNYVNCLLEEERCTPDGAELRRNLPDAVENDCKKCTQKQKEGADFMMQYLIDNKPEYWNLLQKKYDPSGSYRTKYLEAKNGAAQEENAKESSEHHII
HaxyCSP9	MFLTAMKSLPLIVIFSTIFFMQGCFCKYIVRNIREVAETYPTKYDNIDVGSILASERLLKNYMNCLLDKGPCSPDGQLLRQYLPDALQSECSKCSEKQKKIAGTVLSNLLQNHKDYWQQLLDKYDTDGSFLKKHRGFAAGEAEDYSDLDEARK
HaxyCSP10	MNAVVLLLVSICVVLVTAEETDQYDSKFDNIDLEEIFRSDRLIKNYHQCFMEKGNCTPQGTAIKKNLPDALKTECSKCTEKQKENAKKTLNFLFDEKPDLYKELEAKYDPEQIYRKKKEKLGKF
HaxyCSP11	KFDNFDVDKVLNNNRILTSYIKCLLDEGNCTNEGRELKRVLPDALKTDCSKCTDVQKDRSEKVIKFLIKNRSTDFDRLTAKYDPTGEYKKNLEKFETEKATAS
HaxyCSP12	FTLVPSVIRQETKYKMKYIAVVVLFAIVGLAYCRPDDGQYTTKYDNVDIDQILKSDRLINSYFKCLMTGDGCTPDGAELKKILPDAIETGCSKCSRKHKDGSKKIINHIIINKPDLWKQLEAKFDPQGTYKQKYKAELEKEGFKF
HaxySNMP1.1	MKFGKSKDLLFYFFPQLRVAKFSFDFLKCSYYLYRNRKKMKFAVKLMVSSVAAFFFILIFGFLIFPRVIKGKIKSMTPVVPDSDMRKMFTKVPFGLDFKIYLFNVTNPMDVQKGSKPKLVEVGPFCYSEWKEKIDISDNPKEDTMVYKPMDTFFKEHWTGCLTGEEELTILHPLMVGMVNTVSRTKPAMLSLISKAVNAIYRKPSSIYLTAKANEILFDGVVIDCGITEFAAKAVCTQLQQSPDLRHVSDTELAFSLIGPKNATPGKVFKIYRGEKKSRNLGLILEYDGKKRMDVWPTKECNTFGGTDGTIFPPFLKKEEGLESFSPDLCRSLVAKYEKNTKYDGIPVWLYTASLGDMSKNADEKCFCPTNETCLKKGMMDLFKCIGVPIYVSLPHFYD…
HaxySNMP1.2	LLSKRYRCSSATMQLATKILICSVIGLVGTVMMSFILFESMVKFGIKDQTALRKRNEMRSIYLQIPFPLNFKIYFFNVTNPEEVTKGEKPKVQEVGPYAYDEWVSKVDVVDDNAEDTLAYSPLNKFVYNENKTGKGFSQDDIVTVLHPVIVGAVISASESSPALLPILAKAIKSIFRDPESMYLTDKVRNILFDGMVVNCSVSDFAGKAVCSQLKTQLPGLTEIEKNIFKFSLLGPRNDTLGPRTKVKRGIRNSKELGSLVEFDGKKQLDMYDSKECNKFHGTDGWIFPPGLDTDEGIWTFSGDLCRNVKAKFVEPMPFKGLPTDYYEGDLGDQQNDPDEKCYCPTPKTCLKTGLYDLSKCMGVPIIASLPHFLKADESLLEGVEGVHPNNSAHVISII…
HaxySNMP2.1	DTFSEDICRVMTLSFNTTEKVKEINGYKFTLLNNSLDSPKHNSENFCYCINRTRTMDGKHGCLKDGLLDLTNCIGAQVLLSFPHLMYADKEYLDSVEGLSPDPALHETFVILEPTSGVPLKVAKRVQFNMFLRAIEDVATLENLTNAVLPLLWIEESLILPDKYTNKLKKELLNKLLILEIFKYTLIITGLAAVLIPGFVLIYSR
HaxySNMP2.2	MKLIIPKKKMLYITFSGVLLIILGIILGFKVLPKVVEKKVWESVVLKEKTEQWDLFKEMPFPFTFKVYFFNVENPEGIMKGEKPIVSEKGPYVYDLFHWKTDISVEEEFISFYDWTNFVFNKQASGELREDDELTLLNAPFNGLFIQVEEISPNALEGVSSAAEGIFGDKNNLFIEVKVKDYLFNGYPVCENPSDKGFLIDTVCKQM
